# High-density peptide arrays detect tuberculosis through immune remodeling, not only antigen recognition alone

**DOI:** 10.64898/2026.04.16.718855

**Authors:** Dimitry Schmidt, Sergey Biniaminov, Nathalie Biniaminov, Clemens von Bojnicic-Kninski, Roman Popov, Josef Maier, Hubert Bernauer, Johanna Griesbaum, Nicole Schneiderhan-Marra, Alex Dulovic, Alexander Nesterov-Mueller

**Affiliations:** Institute of Microstructure Technology, Karlsruhe Institute of Technology, Hermann-von-Helmholtz-Platz 1, Eggenstein-Leopoldshafen, Germany; HS Analysis, Haid-und-Neu-Straße 7, 76131 Karlsruhe, Germany; axxelera, Karl-Floesser-Str. 14, Karlsruhe, Germany; ATG:biosynthetics GmbH, Weberstraße 40, Merzhausen, Germany; IstLS, Härlestr. 24/1, Oberndorf a.N., Germany; NMI Natural and Medical Sciences Institute at the University of Tübingen, Reutlingen, Germany

**Author notes:** Corresponding Authors: Alexander Nesterov-Mueller,; Alex Dulovic. shared last authors (Alex Dulovic, Alexander Nesterov-Mueller).

## Abstract

Serological diagnostics for tuberculosis rely on pathogen-derived antigens to detect infection-specific antibodies. Whether chronic TB infection also reshapes the global topology of the antibody repertoire remains largely unexplored. Here we profile serum antibody binding across 6,936 peptides in 105 individuals from three countries using two complementary libraries: *Mycobacterium tuberculosis* peptides (TBC) and a resemblance-ranking library representing the human self-proteome (RRL). We construct a five-dimensional immune state vector from distributional binding properties and map individual sera into an immune phase space. A remodeling classifier achieves virtually identical performance on pathogen-derived and host-derived peptides (AUC 0.63–0.73), demonstrating that the diagnostic signal arises from global repertoire restructuring rather than antigen-specific recognition. HIV co-infection partially masks this signal; restricting analysis to HIV-negative individuals increases AUC to 0.73 (permutation p = 0.005) and enables detection of smear-negative TB (AUC = 0.83, specificity 0.95 with three peptides). Phase-space projections reveal that TB severity maps onto a continuous remodeling gradient, with smear-negative patients occupying intermediate positions between healthy controls and smear-positive cases. These findings position high-density peptide arrays as sensors of antibody repertoire topology, enabling detection of chronic immune states beyond antigen-specific recognition.
