## Supplementary material for "High-density peptide arrays detect tuberculosis through immune remodeling, not only antigen recognition alone": experimental data: df_samples_all.xls

ID	SampleID	HIV_status	Age	Gender	TB Status	Country	Comment
S1	TB005200085	HIV+	33	F	S+C+	South Africa	haemolytic (H)
S2	TB005200152	HIV-	39	F	Negative	South Africa	0
S3	TB005200302	HIV-	57	F	S-C+	South Africa	0
S4	TB005200492	HIV+	31	F	Negative	South Africa	haemolytic (H)
S5	TB005200319	HIV+	63	F	S+C+	South Africa	0
S6	TB005200483	HIV-	27	M	Negative	South Africa	haemolytic (H)
S7	TB005200523	HIV-	47	F	Negative	South Africa	0
S8	TB005030042	HIV-	58	M	Negative	Peru	0
S9	TB005030040	HIV-	42	M	S-C+	Peru	0
S10	TB005030041	HIV-	41	M	Negative	Peru	0
S11	TB005030046	HIV-	42	F	Negative	Peru	0
S12	TB005030107	HIV-	68	M	Negative	Peru	0
S13	TB005030103	HIV-	30	F	Negative	Peru	0
S14	TB005030139	HIV-	24	F	S+C+	Peru	0
S15	1140265405	HIV+	28	M	S+C+	Viet Nam	0
S16	1140381404	HIV+	45	M	S-C+	Viet Nam	0
S17	1140424404	HIV+	31	M	S+C+	Viet Nam	0
S18	1140457407	HIV-	29	F	Negative	VietNam	sample ID on label was 1140457406 (this sample id is not findable in any data base > labelling error?!)
S19	1140629403	HIV-	55	M	S-C+	Viet Nam	0
S20	1141074406	HIV-	24	M	Negative	VietNam	0
S21	1141187405	HIV-	55	F	Negative	VietNam	0
S22	TB005200428	HIV-	26	F	Negative	South Africa	0
S23	TB005200120	HIV-	31	M	Negative	South Africa	0
S24	TB005200156	HIV+	25	M	Negative	South Africa	0
S25	TB005200324	HIV+	33	M	S-C+	South Africa	0
S26	TB005200283	HIV+	45	M	S+C+	South Africa	0
S27	TB005200280	HIV+	47	F	S-C+	South Africa	0
S28	TB005200529	HIV+	32	F	Negative	South Africa	0
S29	TB005030120	HIV-	21	F	Negative	Peru	0
S30	TB005030134	HIV-	27	M	S+C+	Peru	0
S31	TB005030133	HIV-	65	F	Negative	Peru	0
S32	TB005030128	HIV-	74	M	Negative	Peru	0
S33	TB005030140	HIV-	27	F	Negative	Peru	0
S34	TB005030125	HIV-	29	F	S+C+	Peru	0
S35	TB005030126	HIV-	21	F	Negative	Peru	0
S36	1140792402	HIV-	20	F	S+C+	Viet Nam	0
S37	1141154403	HIV-	42	M	Negative	VietNam	0
S38	1141189403	HIV-	22	M	Negative	VietNam	0
S39	1141341403	HIV-	57	M	Negative	VietNam	0
S40	1141367403	HIV-	33	F	Negative	VietNam	0
S41	1140278403	HIV-	36	F	S+C+	Viet Nam	0
S42	1140414403	HIV-	52	F	S+C+	Viet Nam	0
S43	TB005200494	HIV-	22	F	Negative	South Africa	0
S44	TB005200376	HIV-	50	F	S-C+	South Africa	0
S45	TB005200396	HIV-	28	F	Negative	South Africa	0
S46	TB005200121	HIV-	23	F	S-C+	South Africa	0
S47	TB005200560	HIV+	46	F	Negative	South Africa	0
S48	TB005200393	HIV+	40	M	Negative	South Africa	0
S49	TB005200386	HIV+	22	F	S+C+	South Africa	0
S50	TB005030112	HIV-	25	F	S-C+	Peru	0
S51	TB005030123	HIV+	31	M	S+C+	Peru	0
S52	TB005030124	HIV-	40	F	Negative	Peru	0
S53	TB005030022	HIV-	37	M	Negative	Peru	0
S54	TB005030008	HIV-	38	M	S-C+	Peru	0
S55	TB005030018	HIV-	20	M	Negative	Peru	0
S56	TB005030180	HIV-	27	M	S-C+	Peru	0
S57	1141115403	HIV-	34	M	Negative	VietNam	0
S58	1141156403	HIV-	38	F	Negative	VietNam	0
S59	1140296405	HIV+	29	F	Negative	VietNam	0
S60	1140026403	HIV-	52	M	S+C+	Viet Nam	0
S61	1140198406	HIV-	23	M	Negative	VietNam	0
S62	1140266405	HIV+	26	M	S+C+	Viet Nam	0
S63	1140395408	HIV-	20	F	Negative	VietNam	sample ID on label was 1140395407 (this sample id is not findable in any data base > labelling error?!); Was dry for about 10 min during one washing step after sample incubation
S64	TB005200449	HIV+	40	F	Negative	South Africa	0
S65	TB005200446	HIV+	43	F	Negative	South Africa	0
S66	TB005200463	HIV-	48	M	S-C+	South Africa	0
S67	TB005200384	HIV+	47	M	S+C+	South Africa	0
S68	TB005200445	HIV+	29	F	Negative	South Africa	0
S69	TB005200383	HIV+	28	M	Negative	South Africa	0
S70	TB005200537	HIV-	34	F	Negative	South Africa	haemolytic (H)
S71	TB005030186	HIV-	33	F	S-C+	Peru	0
S72	TB005030179	HIV-	23	F	S-C+	Peru	0
S73	TB005030184	HIV-	19	M	S-C+	Peru	0
S74	TB005030168	HIV-	65	M	S+C+	Peru	0
S75	TB005030191	HIV-	25	F	S+C+	Peru	0
S76	TB005030172	HIV-	30	F	S+C+	Peru	0
S77	TB005030171	HIV-	29	F	S-C+	Peru	0
S78	1140433407	HIV-	22	M	Negative	VietNam	sample ID on label was 1140433406 (this sample id is not findable in any data base > labelling error?!)
S79	1140649404	HIV+	37	M	S-C+	Viet Nam	0
S80	1141122406	HIV-	29	F	Negative	VietNam	0
S81	1141177405	HIV-	41	M	Negative	VietNam	0
S82	1141188405	HIV-	31	F	Negative	VietNam	0
S83	1141237405	HIV-	58	F	Negative	VietNam	0
S84	1141351403	HIV-	30	F	Negative	VietNam	0
S85	TB005200399	HIV+	42	F	Negative	South Africa	haemolytic (H)
S86	TB005200356	HIV+	46	M	Negative	South Africa	0
S87	TB005200252	HIV+	42	F	Negative	South Africa	0
S88	TB005200355	HIV+	34	M	S-C+	South Africa	0
S89	TB005200306	HIV+	37	M	Negative	South Africa	0
S90	TB005200089	HIV-	38	F	S-C+	South Africa	0
S91	TB005200555	HIV+	49	F	Negative	South Africa	haemolytic (H)
S92	TB005030182	HIV-	74	M	Negative	Peru	0
S93	TB005030183	HIV-	70	F	Negative	Peru	0
S94	TB005030032	HIV-	33	M	Negative	Peru	0
S95	TB005030029	HIV-	56	M	Negative	Peru	0
S96	TB005030030	HIV-	47	M	Negative	Peru	0
S97	TB005030166	HIV-	60	F	S+C+	Peru	0
S98	TB005030163	HIV-	24	M	S+C+	Peru	0
S99	1140085403	HIV-	18	F	S+C+	Viet Nam	0
S100	1141086403	HIV-	66	F	Negative	VietNam	0
S101	1141373403	HIV-	38	M	Negative	VietNam	0
S102	1141124403	HIV+	33	M	Negative	VietNam	0
S103	1140027403	HIV-	25	F	S+C+	Viet Nam	0
S104	1140210405	HIV+	35	M	S+C+	Viet Nam	0
S105	1140277404	HIV+	30	F	S+C+	Viet Nam	0
S106	TB005030167	HIV-	25	M	S-C+	Peru	0
S107	TB005030174	HIV-	26	F	S+C+	Peru	0
S108	TB005200519	HIV-	63	M	S-C+	South Africa	0
S109	TB005200371	HIV+	48	F	S-C+	South Africa	haemolytic (H)
S110	TB005200345	HIV+	33	M	Negative	South Africa	haemolytic (H)
S111	TB005030160	HIV-	37	F	S+C+	Peru	0
S112	TB005030176	HIV-	58	F	S+C+	Peru	0
S113	TB005030188	HIV-	82	F	Negative	Peru	0
S114	TB005030199	HIV-	32	F	S+C+	Peru	0
S115	1140434407	HIV-	64	F	Negative	VietNam	sample id on label was 1140434406 this ID cannot be found in any sample list; labelling error
S116	1140465404	HIV+	24	M	S+C+	Viet Nam	0
